# Frugal alignment-free identification of FLT3-internal tandem duplications with FiLT3r

**DOI:** 10.1101/2022.06.27.496265

**Authors:** Augustin Boudry, Sasha Darmon, Nicolas Duployez, Martin Figeac, Sandrine Geffroy, Maxime Bucci, Karine Celli-Lebras, Matthieu Duchmann, Romane Joudinaud, Laurène Fenwarth, Olivier Nibourel, Laure Goursaud, Raphael Itzykson, Hervé Dombret, Mathilde Hunault, Claude Preudhomme, Mikaël Salson

## Abstract

**Background:** Internal tandem duplications in the *FLT3* gene, termed *FLT3*-ITDs, are useful molecular markers in acute myeloid leukemia (AML) for patient risk stratification and follow-up. *FLT3*-ITDs are increasingly screened through high-throughput sequencing (HTS) raising the need for robust and efficient algorithms. We developed a new algorithm, which performs no alignment and uses little resources, to identify and quantify *FLT3*-ITDs in HTS data.

**Results:** Our algorithm (FiLT3r) focuses on the *k*-mers from reads covering *FLT3* exons 14 and 15. We show that those *k*-mers bring enough information to accurately detect, determine the length and quantify *FLT3*-ITD duplications. We compare the performances of FiLT3r to state-of-the-art alternatives and to fragment analysis, the gold standard method, on a cohort of 185 AML patients sequenced with capture-based HTS. On this dataset FiLT3r is more precise (no false positive nor false negative) than the other software evaluated. We also assess the software on public RNA-Seq data, which confirms the previous results and shows that FiLT3r requires little resources compared to other software.

**Conclusion:** FiLT3r is a free software available at https://gitlab.univ-lille.fr/filt3r/filt3r. The repository also contains a Snakefile to reproduce our experiments. We show that FiLT3r detects FLT3-ITDs better than other software while using less memory and time.
