## Supplemental Data 2 for "Frugal alignment-free identification of FLT3-internal tandem duplications with FiLT3r"

Run	age	AvgSpotLen	Bases	BioProject	BioSample	sex	SRA Study	Tissue	FLT3-ITD positive
SRR15006370	60	236	1031299587	PRJNA742684	SAMN19973603	male	SRP326333	bone marrow	0
SRR15006371	49	200	942904918	PRJNA742684	SAMN19973602	female	SRP326333	bone marrow	1
SRR15006372	52	200	408980800	PRJNA742684	SAMN19973601	male	SRP326333	blood	0
SRR15006373	60	237	1214109330	PRJNA742684	SAMN19973600	female	SRP326333	bone marrow	1
SRR15006374	49	234	848297350	PRJNA742684	SAMN19973599	female	SRP326333	bone marrow	1
SRR15006375	36	236	1461139212	PRJNA742684	SAMN19973598	male	SRP326333	bone marrow	1
SRR15006376	53	284	853515978	PRJNA742684	SAMN19973597	female	SRP326333	bone marrow	1
SRR15006377	51	237	1030768437	PRJNA742684	SAMN19973596	male	SRP326333	blood	0
SRR15006378	52	200	917735655	PRJNA742684	SAMN19973595	male	SRP326333	bone marrow	1
SRR15006379	47	237	1109870148	PRJNA742684	SAMN19973594	female	SRP326333	bone marrow	1
SRR15006380	42	283	641279425	PRJNA742684	SAMN19973513	male	SRP326333	bone marrow	1
SRR15006381	52	200	763813512	PRJNA742684	SAMN19973593	female	SRP326333	bone marrow	1
SRR15006382	58	237	1484422723	PRJNA742684	SAMN19973592	male	SRP326333	blood	1
SRR15006383	59	200	889899773	PRJNA742684	SAMN19973591	female	SRP326333	bone marrow	1
SRR15006384	38	200	448860553	PRJNA742684	SAMN19973590	female	SRP326333	bone marrow	1
SRR15006385	57	236	1483080454	PRJNA742684	SAMN19973589	male	SRP326333	bone marrow	0
SRR15006386	50	237	1414690144	PRJNA742684	SAMN19973588	female	SRP326333	bone marrow	1
SRR15006387	41	200	372759881	PRJNA742684	SAMN19973587	female	SRP326333	blood	1
SRR15006388	48	232	2559555307	PRJNA742684	SAMN19973586	female	SRP326333	bone marrow	1
SRR15006389	59	237	992262473	PRJNA742684	SAMN19973585	male	SRP326333	bone marrow	0
SRR15006390	51	238	2843167125	PRJNA742684	SAMN19973584	female	SRP326333	blood	0
SRR15006391	30	237	1153407233	PRJNA742684	SAMN19973512	male	SRP326333	bone marrow	0
SRR15006392	23	238	1101029094	PRJNA742684	SAMN19973583	male	SRP326333	bone marrow	0
SRR15006393	46	231	1234522304	PRJNA742684	SAMN19973582	male	SRP326333	bone marrow	1
SRR15006394	51	200	387655478	PRJNA742684	SAMN19973581	male	SRP326333	bone marrow	1
SRR15006395	27	237	1242300128	PRJNA742684	SAMN19973580	male	SRP326333	bone marrow	1
SRR15006396	36	287	731540705	PRJNA742684	SAMN19973579	female	SRP326333	bone marrow	1
SRR15006397	50	200	874731499	PRJNA742684	SAMN19973578	female	SRP326333	bone marrow	1
SRR15006398	55	235	1416326676	PRJNA742684	SAMN19973577	female	SRP326333	bone marrow	1
SRR15006399	54	237	980422593	PRJNA742684	SAMN19973576	female	SRP326333	blood	0
SRR15006400	33	237	1317347522	PRJNA742684	SAMN19973575	male	SRP326333	blood	0
SRR15006401	56	237	1561922416	PRJNA742684	SAMN19973574	female	SRP326333	bone marrow	1
SRR15006402	42	279	930962328	PRJNA742684	SAMN19973511	male	SRP326333	bone marrow	1
SRR15006403	51	237	983388420	PRJNA742684	SAMN19973573	male	SRP326333	bone marrow	0
SRR15006404	58	236	1156149829	PRJNA742684	SAMN19973572	male	SRP326333	bone marrow	0
SRR15006405	56	200	1749333175	PRJNA742684	SAMN19973571	male	SRP326333	bone marrow	1
SRR15006406	47	237	1027719504	PRJNA742684	SAMN19973570	male	SRP326333	bone marrow	0
SRR15006407	54	237	1427789320	PRJNA742684	SAMN19973569	female	SRP326333	bone marrow	1
SRR15006408	43	236	1230453062	PRJNA742684	SAMN19973568	male	SRP326333	bone marrow	1
SRR15006409	45	237	1640047375	PRJNA742684	SAMN19973567	male	SRP326333	bone marrow	1
SRR15006410	47	237	912303316	PRJNA742684	SAMN19973566	male	SRP326333	blood	1
SRR15006411	52	237	905428657	PRJNA742684	SAMN19973565	female	SRP326333	blood	0
SRR15006412	39	237	912135057	PRJNA742684	SAMN19973564	male	SRP326333	bone marrow	0
SRR15006413	53	237	1472370893	PRJNA742684	SAMN19973510	male	SRP326333	blood	1
SRR15006414	48	285	1119998661	PRJNA742684	SAMN19973563	male	SRP326333	bone marrow	1
SRR15006415	46	237	909951057	PRJNA742684	SAMN19973562	male	SRP326333	bone marrow	1
SRR15006416	58	237	8414025012	PRJNA742684	SAMN19973561	male	SRP326333	bone marrow	0
SRR15006417	49	237	1969076881	PRJNA742684	SAMN19973560	male	SRP326333	bone marrow	0
SRR15006418	55	200	3107551436	PRJNA742684	SAMN19973559	female	SRP326333	bone marrow	1
SRR15006419	48	283	865188769	PRJNA742684	SAMN19973558	female	SRP326333	bone marrow	1
SRR15006420	39	237	1172297715	PRJNA742684	SAMN19973557	female	SRP326333	bone marrow	0
SRR15006421	42	237	1384833399	PRJNA742684	SAMN19973556	female	SRP326333	bone marrow	1
SRR15006422	48	237	1059969291	PRJNA742684	SAMN19973555	female	SRP326333	blood	1
SRR15006423	37	237	1162968300	PRJNA742684	SAMN19973554	female	SRP326333	bone marrow	0
SRR15006424	51	236	1586521542	PRJNA742684	SAMN19973509	female	SRP326333	blood	1
SRR15006425	49	200	363469950	PRJNA742684	SAMN19973553	female	SRP326333	bone marrow	1
SRR15006426	52	283	1006698114	PRJNA742684	SAMN19973552	male	SRP326333	bone marrow	1
SRR15006427	51	237	1027536955	PRJNA742684	SAMN19973551	male	SRP326333	bone marrow	0
SRR15006428	43	237	1105358354	PRJNA742684	SAMN19973550	male	SRP326333	blood	0
SRR15006429	57	236	1063917496	PRJNA742684	SAMN19973549	female	SRP326333	bone marrow	0
SRR15006430	46	234	1906135015	PRJNA742684	SAMN19973548	male	SRP326333	bone marrow	1
SRR15006431	59	238	1141340886	PRJNA742684	SAMN19973547	male	SRP326333	blood	0
SRR15006432	37	237	1428992520	PRJNA742684	SAMN19973546	female	SRP326333	bone marrow	0
SRR15006433	42	237	950960911	PRJNA742684	SAMN19973545	male	SRP326333	bone marrow	1
SRR15006434	34	237	1040839022	PRJNA742684	SAMN19973544	female	SRP326333	blood	0
SRR15006435	43	237	1087344653	PRJNA742684	SAMN19973508	female	SRP326333	bone marrow	0
SRR15006436	46	237	1091930410	PRJNA742684	SAMN19973543	female	SRP326333	bone marrow	0
SRR15006437	40	237	1347688995	PRJNA742684	SAMN19973542	male	SRP326333	bone marrow	0
SRR15006438	55	236	1755331300	PRJNA742684	SAMN19973541	female	SRP326333	blood	1
SRR15006439	54	235	942578411	PRJNA742684	SAMN19973540	male	SRP326333	bone marrow	1
SRR15006440	60	236	1339327139	PRJNA742684	SAMN19973539	female	SRP326333	blood	1
SRR15006441	52	237	1530168937	PRJNA742684	SAMN19973538	male	SRP326333	blood	1
SRR15006442	19	237	1298636027	PRJNA742684	SAMN19973537	female	SRP326333	bone marrow	0
SRR15006443	48	237	1069058431	PRJNA742684	SAMN19973536	male	SRP326333	bone marrow	1
SRR15006444	40	237	1376159106	PRJNA742684	SAMN19973535	female	SRP326333	blood	1
SRR15006445	26	238	1018152122	PRJNA742684	SAMN19973534	female	SRP326333	bone marrow	0
SRR15006446	54	200	957152565	PRJNA742684	SAMN19973507	male	SRP326333	bone marrow	1
SRR15006447	51	237	945660983	PRJNA742684	SAMN19973533	female	SRP326333	bone marrow	0
SRR15006448	33	238	1292618793	PRJNA742684	SAMN19973532	male	SRP326333	bone marrow	0
SRR15006449	49	237	2079131808	PRJNA742684	SAMN19973531	male	SRP326333	bone marrow	0
SRR15006450	45	290	3074769101	PRJNA742684	SAMN19973530	female	SRP326333	bone marrow	1
SRR15006451	54	237	939117510	PRJNA742684	SAMN19973529	female	SRP326333	bone marrow	0
SRR15006452	42	238	1030701570	PRJNA742684	SAMN19973528	female	SRP326333	bone marrow	0
SRR15006453	51	237	1527459853	PRJNA742684	SAMN19973527	female	SRP326333	bone marrow	1
SRR15006454	49	287	969744524	PRJNA742684	SAMN19973526	male	SRP326333	bone marrow	1
SRR15006455	31	237	4997908830	PRJNA742684	SAMN19973525	male	SRP326333	bone marrow	0
SRR15006456	55	236	1129497671	PRJNA742684	SAMN19973524	male	SRP326333	bone marrow	0
SRR15006457	22	237	1160608423	PRJNA742684	SAMN19973506	female	SRP326333	bone marrow	0
SRR15006458	30	237	1025382260	PRJNA742684	SAMN19973523	female	SRP326333	blood	0
SRR15006459	39	226	1067925900	PRJNA742684	SAMN19973688	male	SRP326333	bone marrow	0
SRR15006460	47	232	799298970	PRJNA742684	SAMN19973687	male	SRP326333	bone marrow	1
SRR15006461	55	235	819195289	PRJNA742684	SAMN19973686	male	SRP326333	blood	1
SRR15006462	38	236	736374056	PRJNA742684	SAMN19973685	female	SRP326333	blood	1
SRR15006463	58	235	944963310	PRJNA742684	SAMN19973684	male	SRP326333	bone marrow	1
SRR15006464	32	199	1127013539	PRJNA742684	SAMN19973522	male	SRP326333	bone marrow	1
SRR15006465	57	238	717472735	PRJNA742684	SAMN19973683	male	SRP326333	bone marrow	1
SRR15006466	45	235	1181593871	PRJNA742684	SAMN19973682	male	SRP326333	bone marrow	1
SRR15006467	59	226	883789417	PRJNA742684	SAMN19973681	female	SRP326333	bone marrow	1
SRR15006468	44	228	964959136	PRJNA742684	SAMN19973680	female	SRP326333	bone marrow	1
SRR15006469	45	235	1629381744	PRJNA742684	SAMN19973679	female	SRP326333	bone marrow	1
SRR15006470	47	228	1215905128	PRJNA742684	SAMN19973678	male	SRP326333	bone marrow	1
SRR15006471	34	232	1047606107	PRJNA742684	SAMN19973677	female	SRP326333	bone marrow	1
SRR15006472	56	291	827539986	PRJNA742684	SAMN19973676	female	SRP326333	bone marrow	1
SRR15006473	59	237	1089660355	PRJNA742684	SAMN19973675	female	SRP326333	bone marrow	0
SRR15006474	52	288	1102524143	PRJNA742684	SAMN19973674	female	SRP326333	bone marrow	1
SRR15006475	44	200	429401168	PRJNA742684	SAMN19973521	male	SRP326333	bone marrow	1
SRR15006476	48	237	1694224438	PRJNA742684	SAMN19973673	male	SRP326333	bone marrow	1
SRR15006477	20	237	2300800922	PRJNA742684	SAMN19973672	male	SRP326333	bone marrow	1
SRR15006478	42	232	557267004	PRJNA742684	SAMN19973671	female	SRP326333	bone marrow	0
SRR15006479	48	236	1706279874	PRJNA742684	SAMN19973670	female	SRP326333	bone marrow	1
SRR15006480	49	235	1144734147	PRJNA742684	SAMN19973669	male	SRP326333	bone marrow	0
SRR15006481	51	283	757910544	PRJNA742684	SAMN19973668	female	SRP326333	blood	1
SRR15006482	31	238	1189848113	PRJNA742684	SAMN19973667	male	SRP326333	bone marrow	1
SRR15006483	60	235	1020912797	PRJNA742684	SAMN19973666	female	SRP326333	blood	1
SRR15006484	50	237	1153564500	PRJNA742684	SAMN19973665	female	SRP326333	blood	1
SRR15006485	28	237	1833304875	PRJNA742684	SAMN19973664	female	SRP326333	bone marrow	0
SRR15006486	43	237	1103873399	PRJNA742684	SAMN19973520	male	SRP326333	bone marrow	0
SRR15006488	41	237	1267316705	PRJNA742684	SAMN19973662	male	SRP326333	bone marrow	0
SRR15006489	47	236	1172288923	PRJNA742684	SAMN19973661	female	SRP326333	blood	1
SRR15006490	58	238	1464402129	PRJNA742684	SAMN19973660	female	SRP326333	bone marrow	0
SRR15006491	55	237	1706860701	PRJNA742684	SAMN19973659	female	SRP326333	bone marrow	1
SRR15006492	53	200	1159661447	PRJNA742684	SAMN19973658	female	SRP326333	bone marrow	1
SRR15006493	51	200	978822737	PRJNA742684	SAMN19973657	female	SRP326333	bone marrow	1
SRR15006494	49	237	1170552541	PRJNA742684	SAMN19973656	female	SRP326333	bone marrow	0
SRR15006495	50	237	1052641278	PRJNA742684	SAMN19973655	male	SRP326333	bone marrow	0
SRR15006496	55	237	1316674924	PRJNA742684	SAMN19973654	male	SRP326333	blood	0
SRR15006497	51	236	1382641116	PRJNA742684	SAMN19973519	female	SRP326333	blood	1
SRR15006498	53	200	878578984	PRJNA742684	SAMN19973653	female	SRP326333	bone marrow	1
SRR15006499	58	236	1172843401	PRJNA742684	SAMN19973652	female	SRP326333	blood	1
SRR15006500	54	237	1498174335	PRJNA742684	SAMN19973651	male	SRP326333	bone marrow	0
SRR15006501	47	200	1388199091	PRJNA742684	SAMN19973650	female	SRP326333	blood	1
SRR15006502	42	237	1448902511	PRJNA742684	SAMN19973649	male	SRP326333	bone marrow	0
SRR15006503	51	200	1022071724	PRJNA742684	SAMN19973648	female	SRP326333	bone marrow	1
SRR15006504	54	282	733105694	PRJNA742684	SAMN19973647	male	SRP326333	bone marrow	1
SRR15006505	37	237	888081589	PRJNA742684	SAMN19973646	female	SRP326333	bone marrow	0
SRR15006506	38	200	1524012377	PRJNA742684	SAMN19973645	male	SRP326333	bone marrow	1
SRR15006507	48	237	5682663416	PRJNA742684	SAMN19973644	male	SRP326333	bone marrow	0
SRR15006508	43	237	995346195	PRJNA742684	SAMN19973518	male	SRP326333	bone marrow	1
SRR15006509	50	200	397721629	PRJNA742684	SAMN19973643	male	SRP326333	blood	1
SRR15006510	54	237	1106922068	PRJNA742684	SAMN19973642	female	SRP326333	bone marrow	0
SRR15006511	54	237	1051900037	PRJNA742684	SAMN19973641	female	SRP326333	blood	0
SRR15006512	60	237	950374213	PRJNA742684	SAMN19973640	female	SRP326333	blood	0
SRR15006513	50	237	1243840717	PRJNA742684	SAMN19973639	male	SRP326333	bone marrow	0
SRR15006514	46	237	1079704253	PRJNA742684	SAMN19973638	male	SRP326333	bone marrow	0
SRR15006515	32	237	1545076586	PRJNA742684	SAMN19973637	female	SRP326333	blood	0
SRR15006516	51	200	1163913325	PRJNA742684	SAMN19973636	male	SRP326333	blood	1
SRR15006517	44	238	1186740426	PRJNA742684	SAMN19973635	male	SRP326333	bone marrow	0
SRR15006518	59	237	1292669866	PRJNA742684	SAMN19973634	male	SRP326333	bone marrow	0
SRR15006519	36	290	713479030	PRJNA742684	SAMN19973517	male	SRP326333	bone marrow	1
SRR15006520	45	237	910040308	PRJNA742684	SAMN19973633	female	SRP326333	bone marrow	1
SRR15006521	49	200	406270049	PRJNA742684	SAMN19973632	male	SRP326333	bone marrow	1
SRR15006522	19	288	756420463	PRJNA742684	SAMN19973631	male	SRP326333	bone marrow	1
SRR15006523	51	236	1224518998	PRJNA742684	SAMN19973630	male	SRP326333	bone marrow	0
SRR15006524	52	237	2579577304	PRJNA742684	SAMN19973629	female	SRP326333	bone marrow	1
SRR15006525	55	200	391987170	PRJNA742684	SAMN19973628	female	SRP326333	bone marrow	1
SRR15006526	52	237	1495813587	PRJNA742684	SAMN19973627	female	SRP326333	bone marrow	1
SRR15006527	47	238	1640759866	PRJNA742684	SAMN19973626	female	SRP326333	bone marrow	0
SRR15006528	52	237	1474223685	PRJNA742684	SAMN19973625	male	SRP326333	bone marrow	0
SRR15006529	21	237	1186855565	PRJNA742684	SAMN19973624	female	SRP326333	blood	1
SRR15006530	44	200	484718931	PRJNA742684	SAMN19973516	male	SRP326333	bone marrow	1
SRR15006531	22	237	1082296511	PRJNA742684	SAMN19973623	male	SRP326333	bone marrow	0
SRR15006532	57	200	1103479503	PRJNA742684	SAMN19973622	male	SRP326333	bone marrow	1
SRR15006533	60	237	1314845417	PRJNA742684	SAMN19973621	male	SRP326333	bone marrow	0
SRR15006534	52	238	1253750144	PRJNA742684	SAMN19973620	male	SRP326333	bone marrow	0
SRR15006535	34	237	1567506597	PRJNA742684	SAMN19973619	male	SRP326333	blood	1
SRR15006536	21	200	857246538	PRJNA742684	SAMN19973618	female	SRP326333	bone marrow	1
SRR15006537	58	237	1248423489	PRJNA742684	SAMN19973617	female	SRP326333	bone marrow	0
SRR15006538	55	200	843170577	PRJNA742684	SAMN19973616	female	SRP326333	bone marrow	1
SRR15006539	39	236	1200502984	PRJNA742684	SAMN19973615	female	SRP326333	bone marrow	1
SRR15006540	48	237	1405562365	PRJNA742684	SAMN19973614	female	SRP326333	bone marrow	1
SRR15006541	56	236	1024605634	PRJNA742684	SAMN19973515	female	SRP326333	bone marrow	0
SRR15006542	41	291	770419180	PRJNA742684	SAMN19973613	male	SRP326333	bone marrow	1
SRR15006543	56	237	1023520880	PRJNA742684	SAMN19973612	male	SRP326333	blood	0
SRR15006544	54	237	1567502690	PRJNA742684	SAMN19973611	male	SRP326333	bone marrow	1
SRR15006545	54	237	1503545213	PRJNA742684	SAMN19973610	male	SRP326333	bone marrow	1
SRR15006546	49	238	1460658385	PRJNA742684	SAMN19973609	female	SRP326333	blood	1
SRR15006547	50	236	1491967640	PRJNA742684	SAMN19973608	female	SRP326333	bone marrow	1
SRR15006548	42	237	857608461	PRJNA742684	SAMN19973607	male	SRP326333	bone marrow	1
SRR15006549	59	237	2184230352	PRJNA742684	SAMN19973606	female	SRP326333	blood	1
SRR15006550	36	200	392956331	PRJNA742684	SAMN19973605	male	SRP326333	bone marrow	1
SRR15006551	36	288	2024989032	PRJNA742684	SAMN19973604	female	SRP326333	bone marrow	1
SRR15006552	46	237	1050745252	PRJNA742684	SAMN19973514	female	SRP326333	bone marrow	0
SRR15006553	49	237	1037062446	PRJNA742684	SAMN19973505	male	SRP326333	bone marrow	0
SRR15006554	53	237	878664329	PRJNA742684	SAMN19973504	female	SRP326333	blood	1
SRR15195862	55	238	1186740426	PRJNA742684	SAMN19973663	male	SRP326333	bone marrow	1
									73
