## Supplemental Data 9 for "Frugal alignment-free identification of FLT3-internal tandem duplications with FiLT3r"

hemato	SRR8615360
hemato	SRR8619090
hemato	SRR8615801
hemato	SRR8657824
hemato	SRR8635730
hemato	SRR8616070
hemato	SRR8616118
hemato	SRR8657983
hemato	SRR8615586
hemato	SRR8619069
hemato	SRR8619166
hemato	SRR8657851
hemato	SRR8635378
hemato	SRR8619053
hemato	SRR8619168
hemato	SRR8619169
hemato	SRR8616210
hemato	SRR8635750
hemato	SRR8615684
hemato	SRR8615503
hemato	SRR8635546
hemato	SRR8658029
hemato	SRR8635468
hemato	SRR8619065
hemato	SRR8615302
hemato	SRR8657472
hemato	SRR8615057
hemato	SRR8619100
hemato	SRR8635864
hemato	SRR8615713
hemato	SRR8615762
hemato	SRR8615520
hemato	SRR8657813
hemato	SRR8657348
hemato	SRR8615696
hemato	SRR8657227
hemato	SRR8670753
hemato	SRR8615910
hemato	SRR8635765
hemato	SRR8635788
hemato	SRR8635494
hemato	SRR8635500
hemato	SRR8657233
hemato	SRR8615750
hemato	SRR8615952
hemato	SRR8618965
hemato	SRR8619159
hemato	SRR8619052
hemato	SRR8657628
hemato	SRR8652131
hemato	SRR8657635
hemato	SRR8657360
hemato	SRR8615354
hemato	SRR8658034
hemato	SRR8636127
hemato	SRR8615717
hemato	SRR8658004
hemato	SRR8618974
hemato	SRR8635855
hemato	SRR8616091
hemato	SRR8635385
hemato	SRR8615369
hemato	SRR8616216
hemato	SRR8657709
hemato	SRR8615556
hemato	SRR8616093
hemato	SRR8635622
hemato	SRR8615772
hemato	SRR8657850
hemato	SRR8657963
hemato	SRR8619238
hemato	SRR8619037
hemato	SRR8635529
hemato	SRR8615747
hemato	SRR8657643
hemato	SRR8635631
lung	SRR8615034
lung	SRR8615041
lung	SRR8615046
lung	SRR8615073
lung	SRR8615150
lung	SRR8615157
lung	SRR8615167
lung	SRR8615198
lung	SRR8615253
lung	SRR8615341
lung	SRR8615422
lung	SRR8615537
lung	SRR8615542
lung	SRR8615598
lung	SRR8615606
lung	SRR8615611
lung	SRR8615636
lung	SRR8615640
lung	SRR8615719
lung	SRR8615771
lung	SRR8615797
lung	SRR8615802
lung	SRR8615824
lung	SRR8615905
lung	SRR8615986
lung	SRR8615990
lung	SRR8615993
lung	SRR8616107
lung	SRR8616108
lung	SRR8616187
lung	SRR8619138
lung	SRR8619241
lung	SRR8619251
lung	SRR8635544
lung	SRR8635595
lung	SRR8635597
lung	SRR8635691
lung	SRR8635692
lung	SRR8635725
lung	SRR8635793
lung	SRR8635829
lung	SRR8635933
lung	SRR8635945
lung	SRR8635962
lung	SRR8639151
lung	SRR8652045
lung	SRR8652054
lung	SRR8652057
lung	SRR8652080
lung	SRR8652130
lung	SRR8652137
lung	SRR8652141
lung	SRR8657142
lung	SRR8657147
lung	SRR8657167
lung	SRR8657291
lung	SRR8657425
lung	SRR8657506
lung	SRR8657572
lung	SRR8657574
lung	SRR8657614
lung	SRR8657674
lung	SRR8657772
lung	SRR8657782
lung	SRR8657800
lung	SRR8657834
lung	SRR8657909
lung	SRR8657912
lung	SRR8657985
lung	SRR8657987
lung	SRR8657988
lung	SRR8658016
lung	SRR8658017
lung	SRR8658018
lung	SRR8670693
lung	SRR8670706
