## Supplementary file 11 - Detailed results for the simulated data with 150bp reads for "Frugal alignment-free identification of FLT3-internal tandem duplications with FiLT3r"

### Sheet: simulated_filter_km_scanitd
Sample	Length	Simulated ratio	Filt3r	Km 0.01	Km 0.001	FLT3-ITD-Ext	Nb detected		log ratio	log FiLT3r	log km	log km .001	log ITD-Ext	log ratio corrected
itd1-99-.1	99	0.1	0.095491	0.184122	0.135344	0.09279	3		-1	-1.02004	-0.734894	-0.868561	-1.0325	-1
itd10-148-.1	148	0.1	0.085324	0.188774	0.217464		3		-1	-1.06893	-0.724058	-0.662613		-1
itd11-130-.05	130	0.05	0.040315	0.0760762	0.0642958		3		-1.30103	-1.39453	-1.11875	-1.19182		-1.30103
itd12-63-.05	63	0.05	0.048319	0.113359	0.112055	0.05223	3		-1.30103	-1.31588	-0.945544	-0.950569	-1.28208	-1.30103
itd13-89-.05	69					0.0005801	0						-3.2365
itd13-89-.05	89	0.05	0.038528	0.0488334	0.0353098		3		-1.30103	-1.41422	-1.31128	-1.4521		-1.30103
itd14-38-.05	38	0.05	0.050709	0.0945487	0.0784226		3		-1.30103	-1.29491	-1.02434	-1.10556		-1.30103
itd15-10-.05	10	0.05	0.045975	0.0882434	0.0425742		3		-1.30103	-1.33748	-1.05432	-1.37085		-1.30103
itd16-140-.05	140	0.05	0.03702	0.0793228	0.0380395		3		-1.30103	-1.43156	-1.1006	-1.41977		-1.30103
itd17-74-.05	74	0.05	0.051722	0.114944	0.129288		3		-1.30103	-1.28632	-0.939514	-0.888442		-1.30103
itd18-140-.05	140	0.05	0.039501	0.0565504	0.0269729		3		-1.30103	-1.40339	-1.24756	-1.56907		-1.30103
itd19-27-.05	27	0.05	0.052056	0.103932	0.0519795	0.05284	3		-1.30103	-1.28353	-0.983251	-1.28417	-1.27704	-1.30103
itd2-39-.1	39	0.1	0.09849	0.172732	0.145931	0.102	3		-1	-1.00661	-0.762627	-0.835852	-0.9914	-1
itd20-56-.05	56	0.05	0.051295	0.105538	0.0548093		3		-1.30103	-1.28992	-0.976591	-1.26115		-1.30103
itd21-75-.02	75	0.02	0.015831	0.0515149	0.0439572	0.01458	3		-1.69897	-1.80049	-1.28807	-1.35697	-1.83624	-1.69897
itd22-51-.02	51	0.02	0.019696	0.0494927	0.0260951	0.01585	3		-1.69897	-1.70562	-1.30546	-1.58344	-1.79997	-1.69897
itd23-27-.02	27	0.02	0.022604	0.0477128	0.0245173	0.02241	3		-1.69897	-1.64581	-1.32137	-1.61053	-1.64956	-1.69897
itd24-47-.02	47	0.02	0.018649	0.0327188	0.0146414		3		-1.69897	-1.72934	-1.4852	-1.83442		-1.69897
itd25-123-.02	123	0.02	0.017141	0.0474966	0.0528172	0.009678	3		-1.69897	-1.76596	-1.32334	-1.27722	-2.01421	-1.69897
itd26-121-.02	121	0.02	0.017092	0.0142208	0.0109655		3		-1.69897	-1.76721	-1.84708	-1.95997		-1.69897
itd27-28-.02	28	0.02	0.019104	0.0410181	0.0205502		3		-1.69897	-1.71888	-1.38702	-1.68718		-1.69897
itd28-119-.02	119	0.02	0.015954	0.0568017	0.0808583		3		-1.69897	-1.79713	-1.24564	-1.09228		-1.69897
itd29-134-.02	134	0.02	0.019953	0.0329586	0.00939473		3		-1.69897	-1.69999	-1.48203	-2.02712		-1.69897
itd3-145-.1	145	0.1	0.078066	0.150628	0.12373		3		-1	-1.10754	-0.822094	-0.907525		-1
itd30-69-.02	69	0.02	0.019756	0.0309724	0.00687145	0.0174	3		-1.69897	-1.7043	-1.50903	-2.16295	-1.75945	-1.69897
itd31-35-.01	35	0.01	0.007338		0.0107671		2		-2	-2.13442		-1.9679		-2
itd32-87-.01	87	0.01	0.007793	0.0207183	0.0103463	0.00324	3		-2	-2.1083	-1.68365	-1.98521	-2.48945	-2
itd33-136-.01	136	0.01	0.006827		0.0122401		2		-2	-2.16577		-1.91222		-2
itd34-70-.01	70	0.01	0.00707		0.0169435		2		-2	-2.15058		-1.771		-2
itd35-1-.01	-520		0.000569				1			-3.24489
itd35-1-.01	1	0.01	0.009134	0.0307181	0.0200369		3		-2	-2.03934	-1.51261	-1.69817		-2
itd36-56-.01	56	0.01	0.006421		0		2		-2	-2.1924				-2
itd37-196-.01	196	0.01	0.009204		0.0141655		2		-2	-2.03602		-1.84877		-2
itd38-118-.01	118	0.01	0.009411	0.0119548	0.00451174				-2	-2.02636	-1.92246	-2.34566
itd39-112-.01	112	0.01	0.00914	0.0154586	0.00826065		3		-2	-2.03905	-1.81083	-2.08299		-2
itd4-9-.1	9	0.1	0.107023	0.201189	0.100711	0.1098	3		-1	-0.970523	-0.696396	-0.996923	-0.959398	-1
itd40-101-.01	101	0.01	0.006981		0.0143753		2		-2	-2.15608		-1.84238		-2
itd41-87-.005	87	0.005	0.004894		0.00140823	0.005692	2		-2.30103	-2.31034		-2.85133	-2.24474	-2.30103
itd42-33-.005	33	0.005	0.004295		0.00251037		2		-2.30103	-2.36704		-2.60026		-2.30103
itd43-2-.005	2	0.005	0.005192		0		2		-2.30103	-2.28467				-2.30103
itd44-93-.005	93	0.005	0.00611		0.0318651	0.005353	2		-2.30103	-2.21396		-1.49668	-2.2714	-2.30103
itd45-129-.005	129	0.005	0.003869		0	0.0008425	2		-2.30103	-2.4124			-3.07443	-2.30103
itd46-86-.005	86	0.005	0.003366		0.00888022				-2.30103	-2.47289		-2.05158		-2.30103
itd47-21-.005	21	0.005	0.002564		0.00475448	0.001264			-2.30103	-2.59108		-2.3229	-2.89825	-2.30103
itd48-17-.005	17	0.005	0.003288		0.00812312				-2.30103	-2.48307		-2.09028		-2.30103
itd48-17-.005	63					0.0008187							-3.08688
itd49-171-.005	171	0.005	0.003417		0	0.002854			-2.30103	-2.46636			-2.54455	-2.30103
itd5-31-.1	31	0.1	0.104922	0.214044	0.107338				-1	-0.979133	-0.669497	-0.969247		-1
itd50-90-.005	90	0.005	0.003045		0.00134668				-2.30103	-2.51641		-2.87074		-2.30103
itd51-171-.002	171	0.002	0.001843		0				-2.69897	-2.73447				-2.69897
itd52-4-.002	4	0.002	0.001341						-2.69897	-2.87257				-2.69897
itd53-124-.002	124	0.002	0.001783						-2.69897	-2.74885				-2.69897
itd54-198-.002	198	0.002	0.001443		0	0.0008346			-2.69897	-2.84073			-3.07852	-2.69897
itd55-69-.002	36					0.0006224							-3.20593
itd55-69-.002	69	0.002	0.002062		0.000487217	0.0004189			-2.69897	-2.68571		-3.31228	-3.37789	-2.69897
itd56-88-.002	88	0.002	0.002301		0				-2.69897	-2.63808				-2.69897
itd57-118-.002	118	0.002	0.001753		0				-2.69897	-2.75622				-2.69897
itd58-21-.002	21	0.002	0.001897		0	0.000823			-2.69897	-2.72193			-3.0846	-2.69897
itd59-105-.002	105	0.002	0.001336			0.001676			-2.69897	-2.87419			-2.77573	-2.69897
itd6-4-.1	4	0.1	0.104808	0.198179	0.0959771				-1	-0.979606	-0.702942	-1.01783		-1
itd60-145-.002	145	0.002	0.001522		0.000985579				-2.69897	-2.81759		-3.00631		-2.69897
itd61-134-.001	134	0.001	0.00134		0				-3	-2.8729				-3
itd62-185-.001	185	0.001	0.000964						-3	-3.01592				-3
itd63-129-.001	129	0.001	0.001053			0.0004015			-3	-2.97757			-3.39631	-3
itd64-7-.001	7	0.001	0.000682						-3	-3.16622				-3
itd65-90-.001	90	0.001	0.000952			0.0004095			-3	-3.02136			-3.38775	-3
itd66-187-.001	187	0.001	0.001251		0.0133617				-3	-2.90274		-1.87414		-3
itd67-87-.001	87	0.001	0.000472			0.0004066			-3	-3.32606			-3.39083	-3
itd68-134-.001	134	0.001	0.000386						-3	-3.41341				-3
itd69-58-.001	58	0.001	0.000476						-3	-3.32239				-3
itd7-49-.1	49	0.1	0.094445	0.208315	0.139552				-1	-1.02482	-0.681279	-0.855264		-1
itd70-173-.001	173	0.001	0.00135		0				-3	-2.86967				-3
itd8-168-.1	168	0.1	0.090433	0.172442	0.143273	0.08886			-1	-1.04367	-0.763357	-0.843836	-1.05129	-1
itd9-65-.1	65	0.1	0.105705	0.232575	0.17835				-1	-0.975904	-0.633437	-0.748727		-1

### Sheet: Results
	Filt3r	Km 0.01	Km 0.001	FLT3-ITD-Ext	FLT3-ITD-Ext (only mod 3)
True positives	70	34	60	24	24	Threshold	0
False negatives	0	36	10	46	3
False positives	1	0	0	3	3	FP when ≤	4
Precision	0.985915	1	1	0.888889	0.888889
Recall	1	0.485714	0.857143	0.342857	0.888889
F1	0.992908	0.653846	0.923077	0.494845	0.888889
R (log)	0.989819	0.936441	0.857749	0.973029
