## Supplementary file 12 - Detailed results for the simulated data with 250bp reads for "Frugal alignment-free identification of FLT3-internal tandem duplications with FiLT3r"

### Sheet: simulated_filter_km_flt3itdext
Sample	Length	Simulated ratio	Filt3r	Km 0.01	Km 0.001	FLT3-ITD-Ext	Nb detected		log ratio	log FiLT3r	log km	log km .001	log ITD-Ext	log ratio corrected
itd1-64-.1	64	0.1	0.131798	0.253069	0.368803		3		-1	-0.880091	-0.596761	-0.433206		-1
itd10-15-.1	15	0.1	0.104435	0.197234	0.102054	0.09971	3		-1	-0.981154	-0.705018	-0.99117	-1.00126	-1
itd10-15-.1	252					0.0005467	0						-3.26225
itd11-63-.05	63	0.05	0.063927	0.14152	0.178734	0.06979	3		-1.30103	-1.19432	-0.849182	-0.747793	-1.15621	-1.30103
itd12-134-.05	134	0.05	0.052112	0.0988191	0.144923		3		-1.30103	-1.28306	-1.00516	-0.838863		-1.30103
itd13-167-.05	167	0.05	0.060224	0.136624	0.131368		3		-1.30103	-1.22023	-0.864473	-0.88151		-1.30103
itd14-140-.05	140	0.05	0.060766	0.0933309	0.128057		3		-1.30103	-1.21634	-1.02997	-0.892597		-1.30103
itd15-40-.05	40	0.05	0.072484	0.132288	0.147708		3		-1.30103	-1.13976	-0.87848	-0.830596		-1.30103
itd16-198-.05	198	0.05	0.05232	0.0759333	0.0515252	0.05456	3		-1.30103	-1.28133	-1.11957	-1.28798	-1.26313	-1.30103
itd16-198-.05	267					0.0005382	0						-3.26906
itd17-51-.05	51	0.05	0.066811	0.135181	0.119513	0.06642	3		-1.30103	-1.17515	-0.869084	-0.922585	-1.1777	-1.30103
itd18-147-.05	147	0.05	0.057091	0.0996057	0.164886	0.05924	3		-1.30103	-1.24343	-1.00172	-0.782816	-1.22738	-1.30103
itd19-2-.05	2	0.05	0.048663	0.100579	0.0528884		3		-1.30103	-1.3128	-0.997493	-1.27664		-1.30103
itd2-142-.1	142	0.1	0.118334	0.216666	0.566403		3		-1	-0.92689	-0.664209	-0.246874		-1
itd20-85-.05	85	0.05	0.065531	0.140022	0.111435		3		-1.30103	-1.18355	-0.853804	-0.952978		-1.30103
itd21-78-.02	78	0.02	0.020746	0.046458	0.0523461	0.02215	3		-1.69897	-1.68307	-1.33294	-1.28112	-1.65463	-1.69897
itd22-79-.02	267					0.0005096	0						-3.29277
itd22-79-.02	79	0.02	0.023887	0.0595177	0.106719		3		-1.69897	-1.62184	-1.22535	-0.971758		-1.69897
itd23-99-.02	99	0.02	0.020211	0.0421548	0.0190915	0.0188	3		-1.69897	-1.69441	-1.37515	-1.71916	-1.72584	-1.69897
itd24-60-.02	288					0.0005248	0						-3.28001
itd24-60-.02	63					0.0005244	0						-3.28034
itd24-60-.02	60	0.02	0.020539	0.0387601	0.0521908		3		-1.69897	-1.68742	-1.41162	-1.28241		-1.69897
itd25-31-.02	31	0.02	0.030054	0.0567065	0.0626547		3		-1.69897	-1.5221	-1.24637	-1.20305		-1.69897
itd26-157-.02	157	0.02	0.029559	0.0576261	0.0317501		3		-1.69897	-1.52931	-1.23938	-1.49825		-1.69897
itd27-35-.02	35	0.02	0.026094	0.0530981	0.0398217		3		-1.69897	-1.58346	-1.27492	-1.39988		-1.69897
itd28-30-.02	30	0.02	0.025526	0.0526387	0.0450583	0.01644	3		-1.69897	-1.59302	-1.27869	-1.34623	-1.7841	-1.69897
itd29-190-.02	15					0.0005191	0						-3.28475
itd29-190-.02	190	0.02	0.020522	0.0466532	0.0974386		3		-1.69897	-1.68778	-1.33112	-1.01127		-1.69897
itd3-146-.1	146	0.1	0.118743	0.253659	0.214311		3		-1	-0.925392	-0.59575	-0.668956		-1
itd30-77-.02	77	0.02	0.024947	0.0518475	0.0885176		3		-1.69897	-1.60298	-1.28527	-1.05297		-1.69897
itd31-96-.01	96	0.01	0.009402	0.00741403	0.00182041	0.004611	3		-2	-2.02678	-2.12995	-2.73983	-2.3362	-2
itd31-96-.01	288					0.0005164	0						-3.28701
itd32-138-.01	138	0.01	0.011806	0.0149898	0.0193885	0.003097	3		-2	-1.9279	-1.8242	-1.71246	-2.50906	-2
itd32-138-.01	6					0.0005273							-3.27794
itd32-138-.01	-1		0.000501				1			-3.30016
itd33-170-.01	170	0.01	0.009135	0.0223989	0.0528683		3		-2	-2.03929	-1.64977	-1.2768		-2
itd34-120-.01	120	0.01	0.01317	0.00741023	0	0.0005034	3		-2	-1.88041	-2.13017		-3.29809	-2
itd35-65-.01	65	0.01	0.012887	0.0277309	0.0124046		3		-2	-1.88985	-1.55704	-1.90642		-2
itd36-33-.01	288					0.0005203	0						-3.28375
itd36-33-.01	33	0.01	0.011677	0.0242098	0.0216875		3		-2	-1.93267	-1.61601	-1.66379		-2
itd37-86-.01	86	0.01	0.012403	0.0254618	0.0282291		3		-2	-1.90647	-1.59411	-1.5493		-2
itd38-164-.01	164	0.01	0.009751	0.0305329	0.0527918		3		-2	-2.01095	-1.51523	-1.27743		-2
itd39-118-.01	285					0.0005133							-3.28963
itd39-118-.01	118	0.01	0.012371	0.0154882	0.0090885				-2	-1.9076	-1.81	-2.04151		-2
itd4-147-.1	147	0.1	0.118876	0.202314	0.157652				-1	-0.924906	-0.693974	-0.802301		-1
itd40-73-.01	73	0.01	0.014493	0.0142969	0.00601799				-2	-1.83884	-1.84476	-2.22055		-2
itd41-44-.005	44	0.005	0.007158		0.0120762				-2.30103	-2.14521		-1.91807		-2.30103
itd42-57-.005	57	0.005	0.004936		0.0100442	0.001049			-2.30103	-2.30662		-1.99808	-2.97922	-2.30103
itd43-57-.005	57	0.005	0.005443		0.0131841				-2.30103	-2.26416		-1.87995		-2.30103
itd44-179-.005	179	0.005	0.006213		0.00588568				-2.30103	-2.2067		-2.2302		-2.30103
itd45-89-.005	123					0.0005084							-3.29379
itd45-89-.005	89	0.005	0.004556		0				-2.30103	-2.34142				-2.30103
itd46-88-.005	88	0.005	0.00776		0.0220496				-2.30103	-2.11014		-1.6566		-2.30103
itd47-90-.005	90	0.005	0.007299		0.0234889	0.007217			-2.30103	-2.13674		-1.62914	-2.14164	-2.30103
itd48-135-.005	135	0.005	0.004818		0.0240297	0.002081			-2.30103	-2.31713		-1.61925	-2.68173	-2.30103
itd49-91-.005	91	0.005	0.005943		0.0215389				-2.30103	-2.22599		-1.66678		-2.30103
itd5-55-.1	55	0.1	0.127096	0.239707	0.381805				-1	-0.895868	-0.620319	-0.418158		-1
itd50-166-.005	166	0.005	0.004789		0.0302526				-2.30103	-2.31976		-1.51924		-2.30103
itd51-83-.002	83	0.002	0.00252		0				-2.69897	-2.5986				-2.69897
itd52-112-.002	112	0.002	0.002018		0.0153836				-2.69897	-2.69508		-1.81294		-2.69897
itd53-21-.002	21	0.002	0.002469		0.0054571				-2.69897	-2.60748		-2.26304		-2.69897
itd54-46-.002	46	0.002	0.002292		0.00316978				-2.69897	-2.63979		-2.49897		-2.69897
itd55-147-.002	147	0.002	0.001628		0	0.002579			-2.69897	-2.78835			-2.58855	-2.69897
itd56-149-.002	149	0.002	0.001902		0.0361078				-2.69897	-2.72079		-1.4424		-2.69897
itd57-27-.002	27	0.002	0.002768		0.0047173	0.002128			-2.69897	-2.55783		-2.32631	-2.67203	-2.69897
itd57-27-.002	-1		0.000841							-3.0752
itd58-91-.002	91	0.002	0.002439		0.0196769				-2.69897	-2.61279		-1.70604		-2.69897
itd59-132-.002	132	0.002	0.002635		0.0107022	0.002121			-2.69897	-2.57922		-1.97053	-2.67346	-2.69897
itd6-121-.1	121	0.1	0.11881	0.243193	0.280475				-1	-0.925147	-0.614049	-0.552106		-1
itd60-181-.002	181	0.002	0.002312		0.012996				-2.69897	-2.63601		-1.88619		-2.69897
itd61-179-.001	179	0.001	0.001503		0				-3	-2.82304				-3
itd62-38-.001	36					0.0005122							-3.29056
itd62-38-.001	38	0.001	0.000605						-3	-3.21824				-3
itd63-107-.001	107	0.001	0.000662						-3	-3.17914				-3
itd64-136-.001	136	0.001	0.000402						-3	-3.39577				-3
itd65-114-.001	114	0.001	0.000599			0.0005256			-3	-3.22257			-3.27934	-3
itd66-105-.001	105	0.001	0.001541		0	0.0005309			-3	-2.8122			-3.27499	-3
itd67-153-.001	153	0.001	0.001427			0.003127			-3	-2.84558			-2.50487	-3
itd68-129-.001	129	0.001	0.001146		0	0.001055			-3	-2.94082			-2.97675	-3
itd69-64-.001	64	0.001	0.001913		0.0108922				-3	-2.71829		-1.96288		-3
itd7-109-.1	109	0.1	0.127761	0.255104	0.580054				-1	-0.893602	-0.593283	-0.236532		-1
itd70-47-.001	47	0.001	0.000611						-3	-3.21396				-3
itd8-138-.1	138	0.1	0.13101	0.283803	0.440495	0.1244			-1	-0.882696	-0.546983	-0.356059	-0.90518	-1
itd9-146-.1	146	0.1	0.112462	0.247041	0.316636				-1	-0.948994	-0.607231	-0.49944		-1

### Sheet: Results
	Filt3r	Km 0.01	Km 0.001	FLT3-ITD-Ext	FLT3-ITD-Ext (only mod 3)
True positives	70	40	64	22	22	Threshold	0
False negatives	0	30	6	48	5
False positives	2	0	0	12	12	FP when ≤	4
Precision	0.972222	1	1	0.647059	0.647059
Recall	1	0.571429	0.914286	0.314286	0.814815
F1	0.985915	0.727273	0.955224	0.423077	0.721311
R (log)	0.989114	0.955262	0.848018	0.887984
