## Supplementary file 13 - Detailed results for the simulated data with 250bp reads high-quality reads for "Frugal alignment-free identification of FLT3-internal tandem duplications with FiLT3r"

### Sheet: simulated_filter_km_flt3itdext
Sample	Length	Simulated ratio	Filt3r	Km 0.01	Km 0.001	FLT3-ITD-Ext	Nb detected		log ratio	log FiLT3r	log km	log km .001	log ITD-Ext	log ratio corrected
itd1-76-.1	76	0.1	0.141992	0.283806	0.28383		3		-1	-0.847736	-0.546978	-0.546942		-1
itd10-38-.1	38	0.1	0.137917	0.261006	0.26116		3		-1	-0.860382	-0.58335	-0.583093		-1
itd11-188-.05	188	0.05	0.065022	0.135577	0.137678		3		-1.30103	-1.18694	-0.867814	-0.861135		-1.30103
itd12-126-.05	126	0.05	0.063346	0.12637	0.128	0.0615	3		-1.30103	-1.19828	-0.898356	-0.89279	-1.21112	-1.30103
itd13-145-.05	145	0.05	0.066989	0.145124	0.151217		3		-1.30103	-1.174	-0.838261	-0.820399		-1.30103
itd14-152-.05	152	0.05	0.060235	0.0911554	0.114546		3		-1.30103	-1.22015	-1.04022	-0.94102		-1.30103
itd15-201-.05	201	0.05	0.060936	0.13304	0.135488	0.05964	3		-1.30103	-1.21513	-0.876018	-0.868099	-1.22446	-1.30103
itd16-23-.05	23	0.05	0.071687	0.133744	0.133849		3		-1.30103	-1.14456	-0.873726	-0.873385		-1.30103
itd17-108-.05	108	0.05	0.064588	0.127571	0.126688	0.06174	3		-1.30103	-1.18985	-0.894248	-0.897265	-1.20943	-1.30103
itd18-82-.05	82	0.05	0.067327	0.12403	0.123257		3		-1.30103	-1.17181	-0.906473	-0.909188		-1.30103
itd19-62-.05	62	0.05	0.072545	0.120741	0.120654		3		-1.30103	-1.13939	-0.918145	-0.918458		-1.30103
itd2-185-.1	-1		0.00051				1			-3.29243
itd2-185-.1	185	0.1	0.120214	0.232998	0.232998		3		-1	-0.920045	-0.632648	-0.632648		-1
itd20-177-.05	177	0.05	0.063355	0.11471	0.114108	0.06048	3		-1.30103	-1.19822	-0.940399	-0.942684	-1.21839	-1.30103
itd21-16-.02	16	0.02	0.02185	0.0421575	0.0421133		3		-1.69897	-1.66055	-1.37513	-1.37558		-1.69897
itd22-118-.02	118	0.02	0.024558	0.0575723	0.0563469		3		-1.69897	-1.60981	-1.23979	-1.24913		-1.69897
itd23-73-.02	73	0.02	0.026782	0.0697211	0.0696981		3		-1.69897	-1.57216	-1.15664	-1.15678		-1.69897
itd24-84-.02	84	0.02	0.023414	0.0308592	0.0296305	0.02321	3		-1.69897	-1.63052	-1.51062	-1.52826	-1.63432	-1.69897
itd25-141-.02	141	0.02	0.023596	0.0544997	0.0544997	0.02285	3		-1.69897	-1.62716	-1.26361	-1.26361	-1.64111	-1.69897
itd26-58-.02	58	0.02	0.029479	0.0593389	0.0596928		3		-1.69897	-1.53049	-1.22666	-1.22408		-1.69897
itd27-156-.02	156	0.02	0.02745	0.0708559	0.0717178	0.02602	3		-1.69897	-1.56146	-1.14962	-1.14437	-1.58469	-1.69897
itd28-112-.02	112	0.02	0.02735	0.0599005	0.0599005		3		-1.69897	-1.56304	-1.22257	-1.22257		-1.69897
itd29-4-.02	4	0.02	0.017094	0.0286859	0.0286859		3		-1.69897	-1.76716	-1.54233	-1.54233		-1.69897
itd3-92-.1	92	0.1	0.12191	0.22297	0.222219		3		-1	-0.913961	-0.651754	-0.653219		-1
itd30-160-.02	-1		0.000574				1			-3.24109
itd30-160-.02	160	0.02	0.023548	0.0436893	0.0440345		3		-1.69897	-1.62805	-1.35962	-1.35621		-1.69897
itd31-199-.01	199	0.01	0.01196	0.0426422	0.0416021		3		-2	-1.92227	-1.37016	-1.38088		-2
itd32-122-.01	-1		0.000611				1			-3.21396
itd32-122-.01	122	0.01	0.015268	0.00806443	0.00760548		3		-2	-1.81622	-2.09343	-2.11887		-2
itd33-107-.01	107	0.01	0.015259	0.0290492	0.0272048		3		-2	-1.81647	-1.53687	-1.56535		-2
itd34-41-.01	41	0.01	0.012002	0.0232589	0.0196204		3		-2	-1.92075	-1.63341	-1.70729		-2
itd35-170-.01	170	0.01	0.012829	0.0239644	0.0231684		3		-2	-1.89181	-1.62043	-1.6351		-2
itd36-24-.01	24	0.01	0.010904	0.0212209	0.0212209	0.01088	3		-2	-1.96241	-1.67324	-1.67324	-1.96337	-2
itd37-50-.01	-1		0.000751				1			-3.12436
itd37-50-.01	50	0.01	0.011712	0.0214217	0.0209796		3		-2	-1.93137	-1.66915	-1.6782		-2
itd38-56-.01	56	0.01	0.013828	0.0198891	0.0210668		3		-2	-1.85924	-1.70138	-1.6764		-2
itd39-114-.01	114	0.01	0.012017	0.0128472	0.0128472	0.01126	3		-2	-1.9202	-1.89119	-1.89119	-1.94846	-2
itd4-145-.1	145	0.1	0.122224	0.260382	0.256822		3		-1	-0.912844	-0.584389	-0.590368		-1
itd40-114-.01	114	0.01	0.011241	0.00735438	0.00564886	0.01129	3		-2	-1.9492	-2.13345	-2.24804	-1.94731	-2
itd41-192-.005	192	0.005	0.006688		0.0271396		2		-2.30103	-2.1747		-1.5664		-2.30103
itd42-85-.005	85	0.005	0.005867		0.00783784		2		-2.30103	-2.23158		-2.1058		-2.30103
itd43-102-.005	102	0.005	0.006156		0.0190672	0.006129	2		-2.30103	-2.2107		-1.71971	-2.21261	-2.30103
itd44-175-.005	175	0.005	0.007245		0.0174608		2		-2.30103	-2.13996		-1.75794		-2.30103
itd45-109-.005	109	0.005	0.004879		0.00658777		2		-2.30103	-2.31167		-2.18126		-2.30103
itd46-163-.005	163	0.005	0.007183		0.00523291		2		-2.30103	-2.14369		-2.28126		-2.30103
itd47-91-.005	91	0.005	0.005789		0.00400674		2		-2.30103	-2.2374		-2.39721		-2.30103
itd48-32-.005	32	0.005	0.005956		0.0117757		2		-2.30103	-2.22505		-1.92901		-2.30103
itd49-99-.005	99	0.005	0.005963		0.00985297	0.006081	2		-2.30103	-2.22454		-2.00643	-2.21602	-2.30103
itd5-66-.1	66	0.1	0.128354	0.229489	0.229489	0.1243	3		-1	-0.891591	-0.639238	-0.639238	-0.905529	-1
itd50-56-.005	56	0.005	0.006582		0.00683217		2		-2.30103	-2.18164		-2.16544		-2.30103
itd51-147-.002	147	0.002	0.003386		0	0.002999	2		-2.69897	-2.47031			-2.52302	-2.69897
itd52-31-.002	31	0.002	0.004274		0.00815907		2		-2.69897	-2.36917		-2.08836		-2.69897
itd53-160-.002	160	0.002	0.00299		0.00132377		2		-2.69897	-2.52433		-2.87819		-2.69897
itd54-13-.002	13	0.002	0.001419		0.00570073		2		-2.69897	-2.84802		-2.24407		-2.69897
itd55-9-.002	9	0.002	0.001705		0.00776222		2		-2.69897	-2.76828		-2.11001		-2.69897
itd56-184-.002	184	0.002	0.002599		0.0245699		2		-2.69897	-2.58519		-1.6096		-2.69897
itd57-98-.002	98	0.002	0.004105		0.000165795		2		-2.69897	-2.38669		-3.78043		-2.69897
itd58-130-.002	130	0.002	0.00245		0.00329883		2		-2.69897	-2.61083		-2.48164		-2.69897
itd59-194-.002	194	0.002	0.002241		0.020801		2		-2.69897	-2.64956		-1.68192		-2.69897
itd6-156-.1	156	0.1	0.12538	0.259014	0.257627		3		-1	-0.901772	-0.586677	-0.589009		-1
itd60-183-.002	183	0.002	0.002344		0.013506	0.002109	2		-2.69897	-2.63004		-1.86947	-2.67592	-2.69897
itd61-111-.001	111	0.001	0.001457		0.0149075	0.001342	2		-3	-2.83654		-1.8266	-2.87225	-3
itd62-157-.001	157	0.001	0.000845		0.00892698		2		-3	-3.07314		-2.0493		-3
itd63-34-.001	34	0.001	0.001427		0.00121204		2		-3	-2.84558		-2.91648		-3
itd64-106-.001	106	0.001	0.001041		0.000387074		2		-3	-2.98255		-3.41221		-3
itd65-94-.001	94	0.001	0.000749				1		-3	-3.12552				-3
itd66-105-.001	105	0.001	0.001907		0.0121664	0.00198	2		-3	-2.71965		-1.91484	-2.70333	-3
itd67-99-.001	99	0.001	0.001411		0	0.001198	2		-3	-2.85047			-2.92154	-3
itd68-87-.001	87	0.001	0.000466			0.0005967	1		-3	-3.33161			-3.22424	-3
itd69-23-.001	23	0.001	0.001224		0.00483252		2		-3	-2.91222		-2.31583		-3
itd7-57-.1	57	0.1	0.126703	0.247283	0.247283	0.1214	3		-1	-0.897213	-0.606806	-0.606806	-0.915781	-1
itd70-27-.001	27	0.001	0.001495		0.00155203		2		-3	-2.82536		-2.8091		-3
itd8-32-.1	32	0.1	0.138866	0.261696	0.261696		3		-1	-0.857404	-0.582203	-0.582203		-1
itd9-112-.1	112	0.1	0.130516	0.247222	0.246889		3		-1	-0.884336	-0.606913	-0.607498		-1
							0
							0
							0
							0
							0
							0
							0
							0
							0
							0
							0
							0
							0
							0
							0
							0
							0
							0
							0
							0
							0
							0
							0
							0
							0
							0
							0
							0
							0
							0
							0

### Sheet: Results
	Filt3r	Km 0.01	Km 0.001	FLT3-ITD-Ext	FLT3-ITD-Ext (only mod 3)
True positives	70	40	68	20	20	Threshold	0
False negatives	0	30	2	50	4
False positives	4	0	0	0	0	FP when ≤	4
Precision	0.945946	1	1	1	1
Recall	1	0.571429	0.971429	0.285714	0.833333
F1	0.972222	0.727273	0.985507	0.444444	0.909091
R (log)	0.990518	0.950021	0.881862	0.99166
