## Supplementary file 12 - Detailed results for the simulated data with 250bp reads and a low coverage for "Frugal alignment-free identification of FLT3-internal tandem duplications with FiLT3r"

### Sheet: simulated_filter_km_flt3itdext
Sample	Length	Simulated ratio	Filt3r	Km 0.01	Km 0.001	FLT3-ITD-Ext	Nb detected		log ratio	log FiLT3r	log km	log km .001	log ITD-Ext	log ratio corrected
itd1-87-.1	87	0.1	0.113076	0.254325	0.254325	0.04348	3		-1	-0.94663	-0.594611	-0.594611	-1.36171	-1
itd10-197-.1	197	0.1	0.107295	0.248395	0.248395		3		-1	-0.969421	-0.604857	-0.604857		-1
itd11-66-.05	66	0.05	0.083497	0.216949	0.216949	0.03474	3		-1.30103	-1.07833	-0.663642	-0.663642	-1.45917	-1.30103
itd12-52-.05	30					0.005376	0						-2.26954
itd12-52-.05	52	0.05	0.052356	0.126834	0.126834		3		-1.30103	-1.28103	-0.896764	-0.896764		-1.30103
itd13-133-.05	133	0.05	0.064941	0.114434	0.114434		3		-1.30103	-1.18748	-0.941445	-0.941445		-1.30103
itd14-128-.05	128	0.05	0.048057	0.0198051	0.0198051		3		-1.30103	-1.31824	-1.70322	-1.70322		-1.30103
itd15-74-.05	74	0.05	0.048534	0.084768	0.084768		3		-1.30103	-1.31395	-1.07177	-1.07177		-1.30103
itd16-177-.05	177	0.05	0.068479	0.104721	0.104721	0.03714	3		-1.30103	-1.16444	-0.979966	-0.979966	-1.43016	-1.30103
itd17-17-.05	17	0.05	0.055662	0.108401	0.108401		3		-1.30103	-1.25444	-0.964967	-0.964967		-1.30103
itd18-94-.05	94	0.05	0.0499	0.0857883	0.0857883		3		-1.30103	-1.3019	-1.06657	-1.06657		-1.30103
itd19-76-.05	76	0.05	0.049061	0.142195	0.142195		3		-1.30103	-1.30926	-0.847116	-0.847116		-1.30103
itd2-194-.1	194	0.1	0.090478	0.239742	0.239742		3		-1	-1.04346	-0.620256	-0.620256		-1
itd20-77-.05	77	0.05	0.060467	0.144571	0.144571		3		-1.30103	-1.21848	-0.839919	-0.839919		-1.30103
itd20-77-.05	219					0.002309	0						-2.63658
itd21-3-.02	3	0.02	0.014465	0.0192553	0.0192553		3		-1.69897	-1.83968	-1.71545	-1.71545		-1.69897
itd22-58-.02	58	0.02	0.012833	0.02475	0.02475		3		-1.69897	-1.89167	-1.60642	-1.60642		-1.69897
itd23-154-.02	154	0.02	0.024819	0.00588428	0.00588428		3		-1.69897	-1.60522	-2.23031	-2.23031		-1.69897
itd24-81-.02	81	0.02	0.018462	0.0300714	0.0300714	0.01044	3		-1.69897	-1.73372	-1.52185	-1.52185	-1.9813	-1.69897
itd24-81-.02	237					0.002557	0						-2.59227
itd25-83-.02	83	0.02	0.025054	0.0585284	0.0585284		3		-1.69897	-1.60112	-1.23263	-1.23263		-1.69897
itd26-72-.02	72	0.02	0.019134	0.0363758	0.0363758		3		-1.69897	-1.71819	-1.43919	-1.43919		-1.69897
itd27-58-.02	58	0.02	0.029442	0.0827928	0.0827928		3		-1.69897	-1.53103	-1.08201	-1.08201		-1.69897
itd28-101-.02	101	0.02	0.022335	0.0397469	0.0397469		3		-1.69897	-1.65101	-1.4007	-1.4007		-1.69897
itd29-30-.02	30	0.02	0.026367	0.0571475	0.0571475		3		-1.69897	-1.57894	-1.243	-1.243		-1.69897
itd3-133-.1	133	0.1	0.111306	0.28756	0.28756		3		-1	-0.953481	-0.541272	-0.541272		-1
itd30-181-.02	181	0.02	0.023162	0.0992659	0.0992659		3		-1.69897	-1.63522	-1.0032	-1.0032		-1.69897
itd31-11-.01	11	0.01	0.003947				1		-2	-2.40373				-2
itd32-199-.01	199	0.01	0.011342	0.0817215	0.0817215		3		-2	-1.94531	-1.08766	-1.08766		-2
itd33-142-.01	142	0.01	0.01534	0.148203	0.148203		3		-2	-1.81417	-0.829143	-0.829143		-2
itd33-142-.01	264					0.004914	0						-2.30856
itd34-189-.01	189	0.01	0.014793	0.073635	0.073635	0.004717	3		-2	-1.82994	-1.13292	-1.13292	-2.32633	-2
itd35-192-.01	192	0.01	0.010091	0.0173582	0.0173582	0.005236	3		-2	-1.99607	-1.7605	-1.7605	-2.281	-2
itd36-33-.01	33	0.01	0.008911	0.0252461	0.0252461	0.005141			-2	-2.05007	-1.59781	-1.59781	-2.28895
itd37-5-.01	5	0.01	0.00578				1		-2	-2.23807				-2
itd37-5-.01	102					0.002451	0						-2.61066
itd38-152-.01	152	0.01	0.009221		0.0162999		2		-2	-2.03522		-1.78782		-2
itd39-201-.01	201	0.01	0.004004				1		-2	-2.39751				-2
itd4-181-.1	181	0.1	0.109058	0.273246	0.273246		3		-1	-0.962342	-0.563446	-0.563446		-1
itd40-66-.01	66	0.01	0.00597				1		-2	-2.22403				-2
itd41-48-.005	48	0.005	0.010684	0.0085442	0.0085442	0.01093	3		-2.30103	-1.97127	-2.06833	-2.06833	-1.96138	-2.30103
itd41-48-.005	60					0.005307	0						-2.27515
itd42-8-.005	8	0.005	0.005025				1		-2.30103	-2.29886				-2.30103
itd43-36-.005	36	0.005	0.003109				1		-2.30103	-2.50738				-2.30103
itd44-53-.005	53	0.005	0.00291				1		-2.30103	-2.53611				-2.30103
itd45-55-.005	55	0.005	0.002077				1		-2.30103	-2.68256				-2.30103
itd46-55-.005	55	0.005	0.004892				1		-2.30103	-2.31051				-2.30103
itd47-133-.005	133	0.005	0.006718		0.0604423		2		-2.30103	-2.17276		-1.21866		-2.30103
itd48-113-.005	113	0.005	0.001942				1		-2.30103	-2.71175				-2.30103
itd49-7-.005	7	0.005	0.005302				1		-2.30103	-2.27556				-2.30103
itd5-171-.1	171	0.1	0.119753	0.343164	0.343164	0.0176	3		-1	-0.921714	-0.464498	-0.464498	-1.75449	-1
itd50-143-.005	143	0.005	0.007991	0.0153417	0.0153417		3		-2.30103	-2.0974	-1.81413	-1.81413		-2.30103
itd51-197-.002	197	0.002	0.002053				1		-2.69897	-2.68761				-2.69897
itd52-35-.002	35	0.002					0		-2.69897					-2.69897
itd53-152-.002	152	0.002					0		-2.69897					-2.69897
itd54-16-.002	16	0.002					0		-2.69897					-2.69897
itd55-20-.002	20	0.002	0.003308				1		-2.69897	-2.48043				-2.69897
itd55-20-.002	174					0.005181	0						-2.28559
itd56-160-.002	160	0.002					0		-2.69897					-2.69897
itd57-186-.002	186	0.002					0		-2.69897					-2.69897
itd58-73-.002	73	0.002	0.007214		0.108875		2		-2.69897	-2.14182		-0.963072		-2.69897
itd59-94-.002	94	0.002	0.004115				1		-2.69897	-2.38563				-2.69897
itd6-37-.1	37	0.1	0.102223	0.210109	0.210109		3		-1	-0.990451	-0.677555	-0.677555		-1
itd60-78-.002	78	0.002					0		-2.69897					-2.69897
itd61-18-.001	18	0.001					0		-3					-3
itd62-82-.001	82	0.001					0		-3					-3
itd63-152-.001	152	0.001					0		-3					-3
itd64-175-.001	175	0.001					0		-3					-3
itd65-72-.001	72	0.001	0.002066				1		-3	-2.68487				-3
itd66-23-.001	23	0.001					0		-3					-3
itd67-37-.001	37	0.001					0		-3					-3
itd68-60-.001	60	0.001				0.005063	0		-3				-2.29559	-3
itd69-52-.001	52	0.001					0		-3					-3
itd7-11-.1	11	0.1	0.065757	0.108231	0.108231		3		-1	-1.18206	-0.965648	-0.965648		-1
itd70-176-.001	176	0.001					0		-3					-3
itd8-80-.1	80	0.1	0.10048	0.149753	0.149753		3		-1	-0.99792	-0.824624	-0.824624		-1
itd8-80-.1	216					0.002488	0						-2.60415
itd9-53-.1	53	0.1	0.112237	0.194098	0.194098		3		-1	-0.949864	-0.711979	-0.711979		-1

### Sheet: Results
	Filt3r	Km 0.01	Km 0.001	FLT3-ITD-Ext	FLT3-ITD-Ext (only mod 3)
True positives	55	37	40	10	10	Threshold	0
False negatives	15	33	30	60	10
False positives	0	0	0	8	8	FP when ≤	4
Precision	1	1	1	0.555556	0.555556
Recall	0.785714	0.528571	0.571429	0.142857	0.5
F1	0.88	0.691589	0.727273	0.227273	0.526316
R (log)	0.944252	0.747636	0.640044	0.787157
