## Supplementary file 12 - Detailed results for the simulated data with 250bp low-quality reads for "Frugal alignment-free identification of FLT3-internal tandem duplications with FiLT3r"

### Sheet: simulated_filter_km_flt3itdext
Sample	Length	Simulated ratio	Filt3r	Km 0.01	Km 0.001	FLT3-ITD-Ext	Nb detected		log ratio	log FiLT3r	log km	log km .001	log ITD-Ext	log ratio corrected
itd1-186-.1	186	0.1	0.106827	0.251311	0.319752		3		-1	-0.971319	-0.599789	-0.495187		-1
itd10-35-.1	35	0.1	0.128162	0.252911	0.25484		3		-1	-0.892241	-0.597032	-0.593732		-1
itd11-165-.05	165	0.05	0.048805	0.108264	0.105263		3		-1.30103	-1.31154	-0.965516	-0.977724		-1.30103
itd12-150-.05	150	0.05	0.072663	0.111081	0.0550133		3		-1.30103	-1.13869	-0.95436	-1.25953		-1.30103
itd13-58-.05	58	0.05	0.062159	0.148748	0.162477		3		-1.30103	-1.2065	-0.827549	-0.789208		-1.30103
itd13-58-.05	233		0.000807				1			-3.09313
itd14-26-.05	26	0.05	0.062804	0.140629	0.140512		3		-1.30103	-1.20201	-0.851925	-0.852287		-1.30103
itd15-148-.05	148	0.05	0.059369	0.140955	0.161222		3		-1.30103	-1.22644	-0.85092	-0.792576		-1.30103
itd16-112-.05	112	0.05	0.056503	0.111585	0.060646		3		-1.30103	-1.24793	-0.952394	-1.2172		-1.30103
itd16-112-.05	233		0.000635				1			-3.19723
itd17-90-.05	90	0.05	0.056069	0.132416	0.135891		3		-1.30103	-1.25128	-0.87806	-0.866809		-1.30103
itd18-37-.05	37	0.05	0.057351	0.13168	0.0836653		3		-1.30103	-1.24146	-0.88048	-1.07745		-1.30103
itd19-103-.05	103	0.05	0.055322	0.119579	0.0609851		3		-1.30103	-1.2571	-0.922345	-1.21478		-1.30103
itd2-14-.1	-233		0.000633				1			-3.1986
itd2-14-.1	14	0.1	0.087509	0.199822	0.101111		3		-1	-1.05795	-0.699357	-0.995202		-1
itd20-103-.05	103	0.05	0.061621	0.127733	0.123485		3		-1.30103	-1.21027	-0.893697	-0.908386		-1.30103
itd21-61-.02	61	0.02	0.020747	0.0312704	0.0243856		3		-1.69897	-1.68304	-1.50487	-1.61287		-1.69897
itd22-41-.02	41	0.02	0.023501	0.0495541	0.049399		3		-1.69897	-1.62891	-1.30492	-1.30628		-1.69897
itd23-35-.02	35	0.02	0.017919	0.0447111	0.0454563		3		-1.69897	-1.74669	-1.34958	-1.34241		-1.69897
itd24-186-.02	186	0.02	0.017792	0.0181516	0.0093371		3		-1.69897	-1.74978	-1.74109	-2.02979		-1.69897
itd25-60-.02	60	0.02	0.024195	0.042081	0.0508845		3		-1.69897	-1.61627	-1.37591	-1.29341		-1.69897
itd26-54-.02	54	0.02	0.020256	0.0419155	0.0347034		3		-1.69897	-1.69345	-1.37763	-1.45963		-1.69897
itd27-182-.02	182	0.02	0.020769	0.0262045	0.0240922		3		-1.69897	-1.68258	-1.58162	-1.61812		-1.69897
itd28-172-.02	172	0.02	0.022066	0.070015	0.0685506		3		-1.69897	-1.65628	-1.15481	-1.16399		-1.69897
itd29-89-.02	89	0.02	0.02033	0.0678398	0.0720795		3		-1.69897	-1.69186	-1.16852	-1.14219		-1.69897
itd29-89-.02	520		0.000576				1			-3.23958
itd3-82-.1	-288		0.000664				1			-3.17783
itd3-82-.1	82	0.1	0.113786	0.249168	0.122666		3		-1	-0.943911	-0.603508	-0.911276		-1
itd30-107-.02	107	0.02	0.021577	0.041657	0.0663432		3		-1.69897	-1.66601	-1.38031	-1.1782		-1.69897
itd31-180-.01	-233		0.0005				1			-3.30103
itd31-180-.01	180	0.01	0.008001	0.0269109	0.0358621		3		-2	-2.09686	-1.57007	-1.44536		-2
itd32-187-.01	-233		0.00084				1			-3.07572
itd32-187-.01	187	0.01	0.009458	0.0231948	0.0181004		3		-2	-2.0242	-1.63461	-1.74231		-2
itd32-187-.01	233		0.000845							-3.07314
itd33-121-.01	121	0.01	0.010433	0.0279068	0.0300925		3		-2	-1.98159	-1.55429	-1.52154		-2
itd33-121-.01	233		0.000669				1			-3.17457
itd34-125-.01	125	0.01	0.011395	0.0440867	0.063239		3		-2	-1.94329	-1.35569	-1.19902		-2
itd34-125-.01	288		0.000861				1			-3.065
itd35-200-.01	200	0.01	0.006372	0.0119735	0		3		-2	-2.19572	-1.92178			-2
itd36-87-.01	87	0.01	0.012556	0.0402277	0.0501683		3		-2	-1.90115	-1.39547	-1.29957		-2
itd36-87-.01	233		0.000837				1			-3.07727
itd37-161-.01	161	0.01	0.010104	0.0309349	0.0335952		3		-2	-1.99551	-1.50955	-1.47372		-2
itd38-162-.01	162	0.01	0.007428	0.0328852	0.0173499				-2	-2.12913	-1.483	-1.7607		-2
itd39-109-.01	109	0.01	0.008045	0.0398174	0.0657026				-2	-2.09447	-1.39993	-1.18242		-2
itd4-155-.1	155	0.1	0.101462	0.22707	0.124302				-1	-0.993697	-0.64384	-0.905522		-1
itd4-155-.1	520		0.000524							-3.28067
itd40-18-.01	18	0.01	0.010732	0.0216753	0.0207039				-2	-1.96932	-1.66403	-1.68395		-2
itd41-82-.005	82	0.005	0.003104		0.00788735				-2.30103	-2.50808		-2.10307		-2.30103
itd42-2-.005	2	0.005	0.003409		0.00732842				-2.30103	-2.46737		-2.13499		-2.30103
itd43-67-.005	67	0.005	0.004034		0.010896				-2.30103	-2.39426		-1.96273		-2.30103
itd43-67-.005	520		0.000587							-3.23136
itd44-55-.005	55	0.005	0.005369		0.0195857				-2.30103	-2.27011		-1.70806		-2.30103
itd45-107-.005	107	0.005	0.002806		0.00703446				-2.30103	-2.55191		-2.15277		-2.30103
itd46-157-.005	157	0.005	0.003334	0.0141334	0.00702724				-2.30103	-2.47703	-1.84975	-2.15322		-2.30103
itd47-173-.005	173	0.005	0.004578		0.00800435				-2.30103	-2.33932		-2.09667		-2.30103
itd47-173-.005	233		0.000839							-3.07624
itd48-175-.005	175	0.005	0.004812		0.019094				-2.30103	-2.31767		-1.7191		-2.30103
itd49-14-.005	14	0.005	0.003117		0.0126514				-2.30103	-2.50626		-1.89786		-2.30103
itd5-114-.1	114	0.1	0.114087	0.263906	0.13475				-1	-0.942764	-0.578551	-0.870471		-1
itd50-197-.005	197	0.005	0.004499		0.0230193				-2.30103	-2.34688		-1.63791		-2.30103
itd51-127-.002	127	0.002	0.002434		0.0168363				-2.69897	-2.61368		-1.77375		-2.69897
itd52-176-.002	176	0.002	0.001752		0				-2.69897	-2.75647				-2.69897
itd53-160-.002	160	0.002	0.001151		0				-2.69897	-2.93892				-2.69897
itd53-160-.002	288		0.000528							-3.27737
itd54-167-.002	167	0.002	0.002379		0.0436131				-2.69897	-2.62361		-1.36038		-2.69897
itd55-185-.002	185	0.002	0.001232						-2.69897	-2.90939				-2.69897
itd56-125-.002	-520		0.000592							-3.22768
itd56-125-.002	125	0.002	0.000452						-2.69897	-3.34486				-2.69897
itd56-125-.002	520		0.000786							-3.10458
itd57-62-.002	-520		0.000592							-3.22768
itd57-62-.002	62	0.002	0.001589		0.00688651				-2.69897	-2.79888		-2.162		-2.69897
itd57-62-.002	520		0.000783							-3.10624
itd58-89-.002	89	0.002	0.001606		0.000274531				-2.69897	-2.79425		-3.56141		-2.69897
itd59-156-.002	156	0.002	0.002274		0.0113475				-2.69897	-2.64321		-1.9451		-2.69897
itd6-96-.1	96	0.1	0.132417	0.283327	0.146687				-1	-0.878056	-0.547712	-0.833608		-1
itd60-38-.002	38	0.002	0.002182		0.0146165				-2.69897	-2.66115		-1.83516		-2.69897
itd61-197-.001	197	0.001	0.001051						-3	-2.9784				-3
itd62-19-.001	19	0.001	0.001497						-3	-2.82478				-3
itd63-157-.001	157	0.001	0.000865						-3	-3.06298				-3
itd64-101-.001	101	0.001	0.000489						-3	-3.31069				-3
itd65-93-.001	93	0.001	0.001441						-3	-2.84134				-3
itd66-145-.001	145	0.001	0.001165						-3	-2.93367				-3
itd66-145-.001	233		0.000661							-3.1798
itd67-179-.001	179	0.001	0.001152						-3	-2.93855				-3
itd67-179-.001	233		0.0005							-3.30103
itd68-117-.001	117	0.001	0.000881						-3	-3.05502				-3
itd69-200-.001	200	0.001	0.000589						-3	-3.22988				-3
itd7-193-.1	193	0.1	0.1127	0.226086	0.110707				-1	-0.948076	-0.645726	-0.955825		-1
itd7-193-.1	520		0.000682							-3.16622
itd70-27-.001	27	0.001	0.000724						-3	-3.14026				-3
itd8-130-.1	130	0.1	0.113069	0.245317	0.122502				-1	-0.946656	-0.610272	-0.911857		-1
itd9-31-.1	31	0.1	0.128721	0.254973	0.253691				-1	-0.890351	-0.593506	-0.595695		-1

### Sheet: Results
	Filt3r	Km 0.01	Km 0.001	FLT3-ITD-Ext	FLT3-ITD-Ext (only mod 3)
True positives	70	41	58	0	0	Threshold	0
False negatives	0	29	12	70	0
False positives	22	0	0	0	0	FP when ≤	4
Precision	0.76087	1	1	#DIV/0!	#DIV/0!
Recall	1	0.585714	0.828571	0	#DIV/0!
F1	0.864198	0.738739	0.90625	#DIV/0!	#DIV/0!
R (log)	0.986439	0.948144	0.822181	#VALUE!
